# Taxonomic description and genome sequence of *Christensenella intestinihominis* sp. nov., a novel cholesterol-lowering bacterium isolated from human gut

**DOI:** 10.1101/2020.11.14.383166

**Authors:** Yuanqiang Zou, Wenbin Xue, Xiaoqian Lin, Guangwen Luo, Mei Lv, Ying Dai, Liang Xiao

**Author notes:** **Corresponding authors**: Liang Xiao., Address: BGI-Shenzhen, Beishan Industrial Zone, Shenzhen 518083, China. Yuanqiang Zou., Address: BGI-Shenzhen, Beishan Industrial Zone, Shenzhen 518083, China. **Contents category:** New taxa - *Firmicutes* and related organisms.

## Abstract

A Gram-staining-negative, non-spore-forming, short, straight rod, non-motile, obligate anaerobic bacterial strain, AF73-05CM02^T^, was isolated from faecal sample of thirty-years old healthy male. Colonies were approximately 0.2mm in diameter, beige and circular after 4 days of incubation on PYG agar under anaerobic conditions at 37°C. Strain AF73-05CM02^T^ grew in a temperature range between 30-42°C and pH range from 6.0 to 8.5, with optimum growth at 37-42°C and pH 7.0. Base on the 16S rRNA gene sequence analysis, strain AF73-05CM02^T^ belongs to the genus *Christensenella* and showed the highest level of sequence similarity with *Christensenella minuta* YIT 12065^T^. The predominant fatty acids of strain AF73-05CM02^T^ were C_10:0_ (7.5%), iso-C_11:0_ (5.6%), C_12:0_ (7.2%), C_14:0_ (46.6%), iso-C_15:0_ (7.4%), C_16:0_ (9.7%) and C_18:1_ ω 9 *c* (6.9%). Acetic acid, formic acid, butyric acid and lactic acid were end products of glucose fermentation. The isolate was negative for catalase, indole production and hydrolysis of gelatin. Genomic relatedness analyses based on average nucleotide identity indicated strain AF73-05CM02^T^ significantly differed from other species of the genus *Christensenella*, showing ANI values under 82.89% with the phylogenetically closest species. The G+C content of the genomic DNA was 52.07 mol% from genome sequence, which differs from that of *Christensenella minuta*. Several physiological biochemical and genotypic properties differentiated the novel bacterial strain from the related species, indicating that the isolate represent a new species of the genus *Christensenella* for which the name *Christensenella intestinihominis* sp. nov. is proposed, with strain AF73-05CM02^T^ (=CGMCC 1.5207^T^ =DSM 103477^T^) being the type strain. The follow study approached the function of cholesterol-lowering for strains AF73-05CM02^T^ and DSM 22067^T^ revealed the two strains exhibit capacity for removing cholesterol with efficiency of 36.6% and 54.3%. Exopolysaccharide production of two strains were 234 and 271 mg/L, respectively.
