## Supplementary Table S2 for "Taxonomic description and genome sequence of *Christensenella intestinihominis* sp. nov., a novel cholesterol-lowering bacterium isolated from human gut"

### Sheet: Gene related to DAP
Gene /Protein related to DAP	AF73-05CM02T	DSM 22607T
4-hydroxy-tetrahydrodipicolinate reductase (EC 1.17.1.8)	MAIQ00000000.Scaf1: 426712..427890	MAIR00000000.Scaf1: 419589..418375
4-hydroxy-tetrahydrodipicolinate synthase (EC 4.3.3.7)	MAIQ00000000.Scaf1: 425781..426662	MAIR00000000.Scaf1: 420484..419603
Aspartate-semialdehyde dehydrogenase (EC 1.2.1.11)	MAIQ00000000.Scaf1: 424746..425759	MAIR00000000.Scaf1: 421521..420508
Aspartokinase (EC 2.7.2.4)	MAIQ00000000.Scaf3: 117402..116080	MAIR00000000.Scaf2: 257560..258876
Diaminopimelate decarboxylase (EC 4.1.1.20)	MAIQ00000000.Scaf2: 272766..271510	MAIR00000000.Scaf4: 189057..190313
Diaminopimelate epimerase (EC 5.1.1.7)	MAIQ00000000.Scaf3: 177249..176443	MAIR00000000.Scaf2: 223279..224079
L,L-diaminopimelate aminotransferase (EC 2.6.1.83)	MAIQ00000000.Scaf3: 44662..43430	MAIR00000000.Scaf4: 12728..13960
N-acetyl-L,L-diaminopimelate deacetylase (EC 3.5.1.47)	MAIQ00000000.Scaf1: 424276..423131	MAIR00000000.Scaf1: 421984..423132
N-succinyl-L,L-diaminopimelate desuccinylase (EC 3.5.1.18)		MAIR00000000.Scaf6: 85452..86741
UDP-N-acetylmuramoylalanyl-D-glutamate--2,6-diaminopimelate ligase (EC 6.3.2.13)	MAIQ00000000.Scaf11: 16090..14633	MAIR00000000.Scaf5: 15965..14508
UDP-N-acetylmuramoylalanyl-D-glutamyl-2,6-diaminopimelate--D-alanyl-D-alanine ligase (EC 6.3.2.10)	MAIQ00000000.Scaf4: 128640..127288	MAIR00000000.Scaf8: 68675..67323

### Sheet: Polar lipids
Gene /Protein related to Polar lipids	AF73-05CM02T	DSM 22607T
1-acyl-sn-glycerol-3-phosphate acyltransferase (EC 2.3.1.51)	MAIQ00000000.Scaf1: 252632..252036	MAIR00000000.Scaf1: 578107..578703
Acyl carrier protein	MAIQ00000000.Scaf3: 38052..37792	MAIR00000000.Scaf14: 28483..28250
	MAIQ00000000.Scaf4: 152233..152457	MAIR00000000.Scaf15: 40386..40604
	MAIQ00000000.Scaf7: 58781..58548	MAIR00000000.Scaf18: 6263..6496
	MAIQ00000000.Scaf8: 31117..31335	MAIR00000000.Scaf4: 17969..18229
Acyl-phosphate:glycerol-3-phosphate O-acyltransferase PlsY	MAIQ00000000.Scaf1: 84455..85060	MAIR00000000.Scaf1: 669660..669055
Alcohol dehydrogenase (EC 1.1.1.1)	MAIQ00000000.Scaf1: 79..1137	MAIR00000000.Scaf1: 229797..230882
	MAIQ00000000.Scaf19: 1202..171	MAIR00000000.Scaf1: 734158..733100
	MAIQ00000000.Scaf2: 404974..406239	MAIR00000000.Scaf14: 58697..59719
	MAIQ00000000.Scaf3: 268696..269868	MAIR00000000.Scaf2: 135785..134613
	MAIQ00000000.Scaf5: 188530..189615	MAIR00000000.Scaf25: 10426..9386
	MAIQ00000000.Scaf6: 19681..20793	MAIR00000000.Scaf25: 9384..8344
	MAIQ00000000.Scaf7: 105682..106716	MAIR00000000.Scaf3: 66552..67664
	MAIQ00000000.Scaf7: 119962..121140	MAIR00000000.Scaf4: 129383..130414
		MAIR00000000.Scaf4: 99235..97913
		MAIR00000000.Scaf6: 23402..24577
Alcohol dehydrogenase (EC 1.1.1.1); Acetaldehyde dehydrogenase (EC 1.2.1.10)	MAIQ00000000.Scaf5: 191902..190733	MAIR00000000.Scaf1: 233160..231991
	MAIQ00000000.Scaf6: 30559..31917	MAIR00000000.Scaf3: 70179..71537
Aldehyde dehydrogenase (EC 1.2.1.3)	MAIQ00000000.Scaf6: 203910..202513	MAIR00000000.Scaf10: 89107..90543
		MAIR00000000.Scaf3: 230819..229299
Aldehyde dehydrogenase B (EC 1.2.1.22)	MAIQ00000000.Scaf9: 117684..119222	MAIR00000000.Scaf5: 99453..97978
Cardiolipin synthetase (EC 2.7.8.-)	MAIQ00000000.Scaf9: 112255..113790	MAIR00000000.Scaf1: 148588..149589
		MAIR00000000.Scaf5: 104924..103389
		MAIR00000000.Scaf5: 122452..123978
CDP-diacylglycerol--glycerol-3-phosphate 3-phosphatidyltransferase (EC 2.7.8.5)	MAIQ00000000.Scaf1: 101054..101476	MAIR00000000.Scaf1: 653180..652638
Diacylglycerol kinase (EC 2.7.1.107)	MAIQ00000000.Scaf11: 30792..30043	MAIR00000000.Scaf5: 31231..30482
Dihydroxyacetone kinase family protein	MAIQ00000000.Scaf1: 332983..331337	MAIR00000000.Scaf1: 503958..505604
Glycerate kinase (EC 2.7.1.31)	MAIQ00000000.Scaf8: 56177..57301	MAIR00000000.Scaf7: 117478..116366
Glycerol kinase (EC 2.7.1.30)	MAIQ00000000.Scaf10: 45462..44242	MAIR00000000.Scaf6: 13672..15159
	MAIQ00000000.Scaf13: 16854..18341
Glycerol-1-phosphate dehydrogenase [NAD(P)] (EC 1.1.1.261)	MAIQ00000000.Scaf10: 76322..75300	MAIR00000000.Scaf5: 86103..87395
	MAIQ00000000.Scaf11: 78314..79606	MAIR00000000.Scaf6: 59073..60074
Glycerol-3-phosphate dehydrogenase (EC 1.1.5.3)	MAIQ00000000.Scaf13: 18468..19895	MAIR00000000.Scaf6: 15361..16794
Glycerol-3-phosphate dehydrogenase [NAD(P)+] (EC 1.1.1.94)	MAIQ00000000.Scaf3: 37680..36562	MAIR00000000.Scaf4: 18291..19451
Membrane-associated phospholipid phosphatase		MAIR00000000.Scaf28: 10208..10744
Phosphate:acyl-ACP acyltransferase PlsX	MAIQ00000000.Scaf1: 78672..79835	MAIR00000000.Scaf1: 675293..674283
Phosphatidate cytidylyltransferase (EC 2.7.7.41)	MAIQ00000000.Scaf1: 311556..310714	MAIR00000000.Scaf1: 518980..519819

### Sheet: Polyamines
Gene /Protein related to Polyamines	AF73-05CM02T	DSM 22607T
Agmatine deiminase (EC 3.5.3.12)	MAIQ00000000.Scaf5: 85450..86589	MAIR00000000.Scaf1: 75771..76871
Agmatine/putrescine antiporter, associated with agmatine catabolism	MAIQ00000000.Scaf2: 413579..414985	MAIR00000000.Scaf1: 74269..75654
	MAIQ00000000.Scaf5: 83966..85429	MAIR00000000.Scaf4: 90665..89259
Arginine decarboxylase (EC 4.1.1.19) / Lysine decarboxylase (EC 4.1.1.18)	MAIQ00000000.Scaf5: 143018..144433	MAIQ00000000.Scaf5: 143018..144433
Carbamate kinase (EC 2.7.2.2)	MAIQ00000000.Scaf5: 87098..88030	MAIQ00000000.Scaf5: 87098..88030
Carboxynorspermidine dehydrogenase, putative (EC 1.1.1.-)	MAIQ00000000.Scaf10: 32872..31712
Putrescine carbamoyltransferase (EC 2.1.3.6)	MAIQ00000000.Scaf5: 82891..83913	MAIR00000000.Scaf1: 73117..74139
Putrescine transport ATP-binding protein PotA (TC 3.A.1.11.1)	MAIQ00000000.Scaf8: 119443..120534	MAIR00000000.Scaf7: 50135..49098
S-adenosylmethionine decarboxylase proenzyme (EC 4.1.1.50), prokaryotic class 1A	MAIQ00000000.Scaf4: 139936..139187	MAIR00000000.Scaf14: 44999..45748
Spermidine Putrescine ABC transporter permease component PotB (TC 3.A.1.11.1)	MAIQ00000000.Scaf8: 120531..121388	MAIR00000000.Scaf7: 49101..48244
Spermidine Putrescine ABC transporter permease component potC (TC_3.A.1.11.1)	MAIQ00000000.Scaf8: 121385..122179	MAIR00000000.Scaf7: 48247..47453
	MAIQ00000000.Scaf8: 122183..123253	MAIR00000000.Scaf7: 47449..47444
		MAIR00000000.Scaf7: 47440..47309
		MAIR00000000.Scaf7: 47305..47282
		MAIR00000000.Scaf7: 47280..46378
Spermidine synthase (EC 2.5.1.16)	MAIQ00000000.Scaf4: 139209..138340	MAIR00000000.Scaf14: 45726..46595
Transcriptional regulator, MerR family, near polyamine transporter	MAIQ00000000.Scaf8: 118553..119086	MAIR00000000.Scaf7: 50908..50375

### Sheet: Teichoic and lipoteichoic acids
Gene /Protein related to Teichoic and lipoteichoic acids	AF73-05CM02T	DSM 22607T
2-C-methyl-D-erythritol 4-phosphate cytidylyltransferase (EC 2.7.7.60)	MAIQ00000000.Scaf18: 14835..15500
Membrane protein involved in the export of O-antigen, teichoic acid lipoteichoic acids		MAIR00000000.Scaf9: 38422..37016
Poly(glycerol-phosphate) alpha-glucosyltransferase (EC 2.4.1.52)		MAIR00000000.Scaf9: 44209..43043
Teichoic acid export ATP-binding protein TagH (EC 3.6.3.40)	MAIQ00000000.Scaf21: 5436..6791	MAIR00000000.Scaf7: 5179..3902
Teichoic acid translocation permease protein TagG	MAIQ00000000.Scaf21: 4619..5425	MAIR00000000.Scaf7: 5996..5190
Undecaprenyl-phosphate N-acetylglucosaminyl 1-phosphate transferase (EC 2.7.8.-)	MAIQ00000000.Scaf1: 443356..442268	MAIR00000000.Scaf1: 396396..397484

### Sheet: Lipopolysaccharides
Gene /Protein related to Lipopolysaccharides	AF73-05CM02T	DSM 22607T
Lipopolysaccharide biosynthesis protein RffA	MAIQ00000000.Scaf18: 12928..13749	MAIR00000000.Scaf1: 249993..251138
		MAIR00000000.Scaf9: 50005..48884
Lipopolysaccharide cholinephosphotransferase LicD1 (EC 2.7.8.-)	MAIQ00000000.Scaf5: 210918..212063	MAIR00000000.Scaf7: 18945..18112
HtrA protease/chaperone protein	MAIQ00000000.Scaf7: 465..1820
